# Unique and distinct identities and functions of leaf phloem cells revealed by single cell transcriptomics

**DOI:** 10.1101/2020.09.11.292110

**Authors:** Ji-Yun Kim, Efthymia Symeonidi, Tin Yau Pang, Tom Denyer, Diana Weidauer, Margaret Bezrutczyk, Manuel Miras, Nora Zöllner, Michael M. Wudick, Martin Lercher, Li-Qing Chen, Marja C.P Timmermans, Wolf B. Frommer

**Affiliations:** Institute for Molecular Physiology and Cluster of Excellence on Plant Sciences (CEPLAS), Heinrich-Heine-University Düsseldorf, Düsseldorf 40225, Germany; Center for Plant Molecular Biology, University of Tübingen, Auf der Morgenstelle 32, 72076 Tübingen, Germany; Institute for Computer Science and Department of Biology, Heinrich-Heine-University Düsseldorf, Düsseldorf 40225, Germany; Institute of Transformative Bio-Molecules (WPI-ITbM), Nagoya University, Chikusa, Nagoya 464-8601, Japan; Department of Plant Biology, School of Integrative Biology, University of Illinois at Urbana-Champaign, Urbana, Illinois 61801, U.S.A

**Author notes:** Correspondence and requests for materials should be addressed to Ji-Yun Kim.

**Keywords:** Arabidopsis, phloem loading, SWEET transporters, sugar transport, amino acid transport, amino acid metabolism, phloem parenchyma, companion cells

## Abstract

The leaf vasculature plays a key role in solute translocation. Veins consist of at least seven distinct cell types, with specific roles in transport, metabolism, and signaling. Little is known about the vascular cells in leaves, in particular the phloem parenchyma (PP). PP effluxes sucrose into the apoplasm as a basis for phloem loading; yet PP has only been characterized microscopically. Here, we enriched vascular cells from Arabidopsis leaves to generate a single-cell transcriptome atlas of leaf vasculature. We identified ≥19 cell clusters, encompassing epidermis, guard cells, hydathodes, mesophyll, and all vascular cell types, and used metabolic pathway analysis to define their roles. Clusters comprising PP cells were enriched for transporters, including *SWEET11* and *SWEET12* sucrose and UmamiT amino acid efflux carriers. PP development occurs independently from APL, a transcription factor required for phloem differentiation. PP cells have a unique pattern of amino acid metabolism activity distinct from companion cells (CC), explaining differential distribution/metabolism of amino acids in veins. The kinship relation of the vascular clusters is strikingly similar to the vein morphology, except for a clear separation of CC from the other vascular cells including PP. In summary, our scRNA-seq analysis provides a wide range of information into the leaf vasculature and the role and relationship of the leaf cell types.
