## Supplementary Table 2 for "Unique and distinct identities and functions of leaf phloem cells revealed by single cell transcriptomics"

### Sheet: number of cells
Supplementary Table 2. Correlation of two scRNA-seq biological replicates
Cluster	Cell identity	Replicate 1	Replicate 2	Total cell number	Pearson-Correlation Coefficient
1	Mesophyll	398	245	643	1
2	Mesophyll	334	185	519	1
3	Mesophyll	411	86	497	1
4	BS, XP1, XP2	327	161	488	0.99
5	Mesophyll	343	132	475	1
6	Mesophyll	292	161	453	1
7	Mesophyll	229	121	350	0.99
8	Mesophyll	197	70	267	0.99
9	Mesophyll	176	76	252	1
10	PP1, PC-XP, PC-PP	171	71	242	0.98
11	Mesophyll	126	91	217	0.99
12	Mesophyll	118	71	189	0.99
13	Epidermis	127	50	177	0.98
14	Mesophyll	76	31	107	0.99
15	Companion	60	33	93	0.98
16	Guard cell	52	37	89	0.98
17	Hydathode	29	41	70	0.92
18	PP2, XP3	46	17	63	0.96
19	u.a	30	9	39	0.96
