## Supplementary Table 3 for "Unique and distinct identities and functions of leaf phloem cells revealed by single cell transcriptomics"

### Sheet: Sheet2
Supplementary Table 3. Known marker genes used for cluster annotaton
Cell type / Gene ID	Gene symbol	Gene TAIR aliases	Gene TAIR short description
Phloem parenchyma
AT3G48740	SWEET11	AtSWEET11, SWEET11	Nodulin MtN3 family protein
AT5G23660	SWEET12	AtSWEET12, MTN3, SWEET12	homolog of Medicago truncatula MTN3
Companion cell
AT1G22710	SUC2	ATSUC2, SUC2, SUT1	sucrose-proton symporter 2
AT5G06850	FTIP1	FTIP1, MCTP1	C2 calcium/lipid-binding plant phosphoribosyltransferase family protein
AT1G79430	APL	APL, WDY	Homeodomain-like superfamily protein
AT5G57350	HA3	AHA3, ATAHA3, HA3	H(+)-ATPase 3
Bundle sheath
AT5G41920	AT5G41920	AtSCL23, SCL23	GRAS family transcription factor
AT1G77990	AST56	AST56, SULTR2;2	STAS domain / Sulfate transporter family
Xylem
AT3G51480	GLR3.6	ATGLR3.6, GLR3.6	glutamate receptor 3.6
AT5G19530	ACL5	ACL5	S-adenosyl-L-methionine-dependent methyltransferases superfamily protein
Mesophyll
AT1G29910	CAB3	AB180, CAB3, LHCB1.2	chlorophyll A/B binding protein 3
AT2G05100	LHCB2.1	LHCB2, LHCB2.1	photosystem II light harvesting complex gene 2.1
AT3G01500	CA1	ATBCA1, ATSABP3, CA1, SABP3	carbonic anhydrase 1
Spongy mesophyll
AT2G45190	AFO	AFO, FIL, YAB1	Plant-specific transcription factor YABBY family protein
Procambrium
AT1G19850	MP	ARF5, IAA24, MP	Transcriptional factor B3 family protein / auxin-responsive factor AUX/IAA-related
AT4G32880	HB-8	ATHB-8, ATHB8, HB-8	homeobox gene 8
AT5G61480	PXY	PXY, TDR	Leucine-rich repeat protein kinase family protein
AT1G46480	WOX4	WOX4	WUSCHEL related homeobox 4
Epidermis
AT1G09310	AT1G09310		Protein of unknown function, DUF538
AT4G21750	ATML1	ATML1	Homeobox-leucine zipper family protein / lipid-binding START domain-containing protein
AT1G68530	KCS6	AtCER6, AtCUT1, CER6, CUT1, G2, KCS6, POP1	3-ketoacyl-CoA synthase 6
Guard cell
AT3G24140	FMA	FMA	basic helix-loop-helix (bHLH) DNA-binding superfamily protein
AT2G46070	MPK12	ATMPK12, MAPK12, MPK12	mitogen-activated protein kinase 12
AT3G18040	MPK9	MPK9	MAP kinase 9
Hydathode
AT1G28230	PUP1	ATPUP1, PUP1	purine permease 1
AT3G54420	EP3	ATCHITIV, ATEP3, CHIV, EP3	homolog of carrot EP3-3 chitinase
