## Supplementary Table 6 for "Unique and distinct identities and functions of leaf phloem cells revealed by single cell transcriptomics"

### Sheet: xylem-enriched genes
Supplementary Table 6. List of genes enriched in the xylem clusters (XP1, XP2, XP3)
Gene identifier	Gene symbol	Gene TAIR aliases	Gene TAIR short description	Gene TAIR curator summary
AT1G10682	AT1G10682	sORF1	other RNA	Has been identified as a translated small open reading frame by ribosome profiling.
AT1G11580	PMEPCRA	ATPMEPCRA, PMEPCRA	methylesterase PCR A
AT1G16410	CYP79F1	BUS1, CYP79F1, SPS1	cytochrome p450 79f1	member of CYP79F The mRNA is cell-to-cell mobile.
AT1G20160	ATSBT5.2	ATSBT5.2, CRSP, SBT5.2(a), SBT5.2(b)	Subtilisin-like serine endopeptidase family protein	Encodes two isoforms. One (SBT5.2(a) ) is a secreted, cell wall localized subtilisin-like serine protease that is involved in regulation of stomatal development. The second isoform (SBT5.2(b) is localized to endosomes.
AT1G43650	UMAMIT22	UMAMIT22	nodulin MtN21 /EamA-like transporter family protein	nodulin MtN21-like transporter family protein
AT1G62560	FMO GS-OX3	FMO GS-OX3	flavin-monooxygenase glucosinolate S-oxygenase 3	belongs to the flavin-monooxygenase (FMO) family, encodes a glucosinolate S-oxygenase that catalyzes the conversion of methylthioalkyl glucosinolates to methylsulfinylalkyl glucosinolates The mRNA is cell-to-cell mobile.
AT1G67910	AT1G67910
AT1G74458	AT1G74458
AT1G78370	GSTU20	ATGSTU20, GSTU20	glutathione S-transferase TAU 20	Encodes glutathione transferase belonging to the tau class of GSTs. Naming convention according to Wagner et al. (2002).
AT1G80760	NIP6;1	NIP6, NIP6;1, NLM7	NOD26-like intrinsic protein 6;1	Encodes a protein with boron transporter activity. It helps to preferentially direct boron to young developing tissues in the shoot, such as immature leaves, under low boron conditions. This boron channel appears to be impermeable to water, unlike the closely related NIP5;1 boron transporter. This protein also allows the transport of glycerol, urea, and formimide but not larger uncharged solutes …
AT2G24762	GDU4	AtGDU4, GDU4	glutamine dumper 4	Encodes a member of the GDU (glutamine dumper) family proteins involved in amino acid export: At4g31730 (GDU1), At4g25760 (GDU2), At5g57685 (GDU3), At2g24762 (GDU4), At5g24920 (GDU5), At3g30725 (GDU6) and At5g38770 (GDU7).
AT2G26690	AT2G26690	AtNPF6.2, NPF6.2	Major facilitator superfamily protein
AT2G29995	AT2G29995
AT2G31110	AT2G31110	TBL40	Plant protein of unknown function (DUF828)	Encodes a member of the TBL (TRICHOME BIREFRINGENCE-LIKE) gene family containing a plant-specific DUF231 (domain of unknown function) domain. TBL gene family has 46 members, two of which (TBR/AT5G06700 and TBL3/AT5G01360) have been shown to be involved in the synthesis and deposition of secondary wall cellulose, presumably by influencing the esterification state of pectic polymers. A nomenclature…
AT2G35120	AT2G35120		Single hybrid motif superfamily protein
AT2G36120	DOT1	DOT1	Glycine-rich protein family	Encodes a glycine rich protein that is involved in leaf vascular patterning. dot1 mutants have an aberrant open-class venation pattern in leaves and cotyledons, as well as several other leaf development defects. The mRNA is cell-to-cell mobile.
AT2G43100	IPMI2	ATLEUD1, IPMI2	isopropylmalate isomerase 2
AT2G43120	AT2G43120	PRN2	RmlC-like cupins superfamily protein	Encodes a member of the functionally diverse cupin protein superfamily that is involved in susceptibility to the bacterial plant pathogen Ralstonia solanacearum. It stabilizes the papain-like cysteine protease XCP2. The mRNA is cell-to-cell mobile.
AT3G18560	AT3G18560
AT3G19710	BCAT4	BCAT4	branched-chain aminotransferase4	Belongs to the branched-chain amino acid aminotransferase gene family. Encodes a methionine-oxo-acid transaminase. Involved in the methionine chain elongation pathway that leads to the ultimate biosynthesis of methionine-derived glucosinolates.
AT3G22740	HMT3	HMT3	homocysteine S-methyltransferase 3	homocysteine S-methyltransferase (HMT3)
AT3G26960	AT3G26960		Pollen Ole e 1 allergen and extensin family protein
AT3G29670	PMAT2	PMAT2	HXXXD-type acyl-transferase family protein	Encodes a malonyltransferase that may play a role in phenolic xenobiotic detoxification. The mRNA is cell-to-cell mobile.
AT3G45160	AT3G45160		Putative membrane lipoprotein
AT3G47510	AT3G47510
AT3G51895	SULTR3;1	AST12, SULTR3;1	sulfate transporter 3;1	Encodes a chloroplast-localized sulfate transporter.
AT3G52720	ACA1	ACA1, ATACA1, CAH1	alpha carbonic anhydrase 1	Encodes an alpha carbonic anhydrase (CAH1) located in the chloroplast stroma. Most chloroplast proteins are encoded by the nuclear genome and imported with the help of sorting signals that are intrinsic parts of the polypeptides. CAH1 takes an alternative route through the secretory pathway, and becomes N-glycosylated before entering the chloroplast. Glycosylation and intra-molecular disulfide br…
AT3G53100	AT3G53100		GDSL-like Lipase/Acylhydrolase superfamily protein	GDSL-motif esterase/acyltransferase/lipase. Enzyme group with broad substrate specificity that may catalyze acyltransfer or hydrolase reactions with lipid and non-lipid substrates.
AT3G54400	AT3G54400		Eukaryotic aspartyl protease family protein
AT3G58990	IPMI1	IPMI1	isopropylmalate isomerase 1
AT4G11211	AT4G11211
AT4G14010	RALFL32	RALFL32	ralf-like 32	Member of a diversely expressed predicted peptide family showing sequence similarity to tobacco Rapid Alkalinization Factor (RALF), and is believed to play an essential role in the physiology of Arabidopsis. Consists of a single exon and is characterized by a conserved C-terminal motif and N-terminal signal peptide.
AT4G30110	HMA2	ATHMA2, HMA2	heavy metal atpase 2	encodes a protein similar to Zn-ATPase, a P1B-type ATPases transport zinc
AT4G30450	AT4G30450		glycine-rich protein
AT4G30460	AT4G30460		glycine-rich protein
AT4G33550	AT4G33550		Bifunctional inhibitor/lipid-transfer protein/seed storage 2S albumin superfamily protein
AT5G03995	AT5G03995
AT5G07460	PMSR2	ATMSRA2, PMSR2	peptidemethionine sulfoxide reductase 2	ubiquitous enzyme that repairs oxidatively damaged proteins. Methionine sulfoxide reductase activity. Mutant lacking reductase activity showed increased protein oxidation, nitration and glycation of specific amino acid residues during darkness.
AT5G09760	AT5G09760		Plant invertase/pectin methylesterase inhibitor superfamily
AT5G10180	SULTR2;1	AST68, SULTR2;1	sulfate transporter 2;1	Encodes a low-affinity sulfate transporter expressed in the root cap and central cylinder, where it is induced by sulfur starvation. Expression in the shoot vascular system is not induced by sulfur starvation.
AT5G14200	IMD1	ATIMD1, IMD1	isopropylmalate dehydrogenase 1	The AtIMD1 is one out of 3 genes encoding the enzyme 3-isopropylmalate dehydrogenase involved in leucine biosynthesis in Arabidopsis. Its subcellular location has been targeted to plastids. Encodes methylthioalkylmalate dehydrogenase. Involved in glucosinolate biosynthesis, in methionine chain elongation. The mRNA is cell-to-cell mobile.
AT5G23010	MAM1	GSM1, IMS3, MAM1	methylthioalkylmalate synthase 1	Encodes a methylthioalkylmalate synthase, catalyzes the condensation reactions of the first two rounds of methionine chain elongation in the biosynthesis of methionine-derived glucosinolates. The mRNA is cell-to-cell mobile.
AT5G44400	AT5G44400	AtBBE26	FAD-binding Berberine family protein
AT5G46730	AT5G46730		glycine-rich protein
AT5G49630	AAP6	AAP6	amino acid permease 6	Is a high affinity amino acid transporter capable of transporting aspartate and tryptophan. May be involved in the amino acid uptake from xylem.
AT5G53486	AT5G53486
AT5G61420	MYB28	AtMYB28, HAG1, MYB28, PMG1	myb domain protein 28	Encodes a nuclear localized member of the MYB transcription factor family. Involved in positive regulation of aliphatic glucosinolate biosynthesis.Expression is induced by touch, wounding and glucose.
AT5G61660	AT5G61660		glycine-rich protein
AT5G62680	AT5G62680	NPF2.11, GTR2	glucosinolate transporter 2, GTR2, NPF2.11	Encodes a high-affinity, proton-dependent glucosinolate-specific transporter that is crucial for the transport of both methionine- and tryptophan-derived glucosinolates to seeds.
AT5G19600	AT5G19600	SULTR3;5	sulfate transporter 3;5
AT4G12030	AT4G12030	BASS5
