## Supplementary Table 10 for "Unique and distinct identities and functions of leaf phloem cells revealed by single cell transcriptomics"

### Sheet: GO analysis
Supplementary Table 10. GO enrichment analysis of Cluster 10 marker genes. The GENE ONTOLOGY website tool ( http://geneontology.org) was used with Fisher´s exact bionomial test type and FDR correction
	fold Enrichment	P-value
root radial pattern formation (GO:0090057)	43.64	0.0238
S-glycoside biosynthetic process (GO:0016144)	21.54	9.7e-08
glucosinolate biosynthetic process (GO:0019761)	21.54	9.7e-08
glycosinolate biosynthetic process (GO:0019758)	21.54	9.7e-08
glycosyl compound biosynthetic process (GO:1901659)	14.32	7.55e-07
S-glycoside metabolic process (GO:0016143)	9.55	2.97e-06
glucosinolate metabolic process (GO:0019760)	9.55	2.97e-06
glycosinolate metabolic process (GO:0019757)	9.55	2.97e-06
secondary metabolite biosynthetic process (GO:0044550)	8.49	2.57e-07
sulfur compound biosynthetic process (GO:0044272)	6.66	0.000586
glycosyl compound metabolic process (GO:1901657)	6.19	0.000167
secondary metabolic process (GO:0019748)	5.37	6.68e-07
alpha-amino acid metabolic process (GO:1901605)	4.12	0.0207
anion transport (GO:0006820)	4.07	0.0119
sulfur compound metabolic process (GO:0006790)	3.94	0.00238
ion transport (GO:0006811)	2.68	0.0259
developmental process (GO:0032502)	1.74	0.00882
protein metabolic process (GO:0019538)	0.45	0.0311
cellular protein metabolic process (GO:0044267)	0.39	0.00552
nucleic acid metabolic process (GO:0090304)	0.21	0.0185
phloem loading (GO:0110126)	21.82	1
vasculature development (GO:0001944)	76.37	1
