## Supplementary Table 11 for "Unique and distinct identities and functions of leaf phloem cells revealed by single cell transcriptomics"

### Sheet: Transporters in the PP and CC_w
Supplementary Table 11. List of genes related with transport processes enriched in the companion cells (C15) and phloem parenchyma (C10.2, C18.1)
Companion cells		Phloem parenchyma
Gene ID	Gene name / Gne Symbol	Gene ID	Gene name / Gne Symbol
AT1G22710	Sucrose transport protein SUC2	AT3G48740	Bidirectional sugar transporter SWEET11
AT5G46240	Potassium channel KAT1	AT5G23660	Bidirectional sugar transporter SWEET12
AT5G09220	Amino acid permease 2;AAP2	AT5G50800	Bidirectional sugar transporter SWEET13
AT5G63850	Amino acid permease 4;AAP4	AT4G08290	nodulin MtN21 /EamA-like transporter family protein;UMAMIT20
AT1G44100	Amino acid permease 5;AAP5	AT2G40900	nodulin MtN21 /EamA-like transporter family protein;UMAMIT11
AT1G21460	Bidirectional sugar transporter SWEET1	AT1G01070	nodulin MtN21 /EamA-like transporter family protein;UMAMIT28
AT3G28007	Bidirectional sugar transporter SWEET4	AT2G37460	nodulin MtN21 /EamA-like transporter family protein;UMAMIT12
AT2G15310	Probable ADP-ribosylation factor At2g15310	AT4G01450	nodulin MtN21 /EamA-like transporter family protein;UMAMIT30
AT3G60160	ABC transporter C family member 9;ABCC9	AT1G44800	nodulin MtN21 /EamA-like transporter family protein;UMAMIT18
AT4G16480	Inositol transporter 4;INT4	AT5G64700	nodulin MtN21 /EamA-like transporter family protein;UMAMIT21
AT1G56430	Probable nicotianamine synthase 4;NAS4	AT1G18880	Protein NRT1/ PTR FAMILY 2.9;NPF2.9
AT1G66080	At1g66080	AT1G32450	Protein NRT1/ PTR FAMILY 7.3;NPF7.3
AT1G33080	Protein DETOXIFICATION 23;DTX23	AT3G54140	Protein NRT1/ PTR FAMILY 8.1;NPF8.1
AT5G64560	Magnesium transporter MRS2-2	AT1G30840	Probable purine permease 4;PUP4
AT5G17450	Heavy metal-associated isoprenylated plant protein 21;HIPP21	AT2G39890	Proline transporter 1;PROT1
AT1G80830	Metal transporter Nramp1;NRAMP1	AT1G35720	Annexin D1;ANN1
AT1G15960	Metal transporter Nramp6;NRAMP6	AT3G56240	Copper transport protein CCH
AT5G54840	Ras-related small GTP-binding family protein;sgp1	AT1G16310	Metal tolerance protein 10;MTP10
AT4G32690	Two-on-two hemoglobin-3;GLB3	AT1G33080	Protein DETOXIFICATION 23;DTX23
AT1G51340	Protein DETOXIFICATION 42;DTX42	AT1G47240	Metal transporter Nramp2;NRAMP2
AT5G49660	Receptor protein-tyrosine kinase CEPR1	AT2G30080	Zinc transporter 6, chloroplastic;ZIP6
AT1G68740	Phosphate transporter PHO1 homolog 1;PHO1-H1	AT2G19110	Putative cadmium/zinc-transporting ATPase HMA4
AT5G27690	Heavy metal-associated isoprenylated plant protein 36;HIPP36	AT4G05110	Equilibrative nucleotide transporter 6;ENT6
AT5G05365	Heavy metal transport/detoxification superfamily protein;At5g05365
AT4G30240	AT4g30240/F9N11_90;At4g30240
AT5G02600	Protein SODIUM POTASSIUM ROOT DEFECTIVE 1;NAKR1
AT3G56240	Copper transport protein CCH;CCH
AT1G80760	Aquaporin NIP6-1;NIP6-1
AT5G50200	High-affinity nitrate transporter 3.1;NRT3.1
AT5G54800	Glucose-6-phosphate/phosphate translocator 1, chloroplastic;GPT1
AT4G24120	Metal-nicotianamine transporter YSL1;YSL1
AT1G48750	Bifunctional inhibitor/lipid-transfer protein/seed storage 2S albumin superfamily protein;At1g48750
AT1G33340	Putative clathrin assembly protein At1g33340
AT5G01340	Mitochondrial succinate-fumarate transporter 1;SFC1
AT5G57350	ATPase 3, plasma membrane-type;AHA3
AT2G21660	Glycine-rich RNA-binding protein 7;RBG7
AT1G67300	Probable plastidic glucose transporter 2;At1g67300
AT2G29410	Metal tolerance protein B;MTPB
AT1G09240	Nicotianamine synthase 3;NAS3
AT2G40900	nodulin MtN21 /EamA-like transporter family protein; UMAMIT11
AT2G39890	Proline transporter 1;PROT1
AT4G22200	Potassium channel AKT2/3
