## Supplementary Table 12 for "Unique and distinct identities and functions of leaf phloem cells revealed by single cell transcriptomics"

### Sheet: Genes coexpressed with UmamiT20
Supplementary Table 12. List of genes coexpressed with UmamiT20. Coexpresion analysis was performed using the ATTED-II database (http://atted.jp)
	Locus	Alias	Supportability	Ath-m	Function
1	AT4G08300	UMAMIT17	3	1	nodulin MtN21 /EamA-like transporter family protein
2	AT1G49470	DUF716	3	3.2	Family of unknown function (DUF716)
3	AT1G01070	UMAMIT28	3	3.4	nodulin MtN21 /EamA-like transporter family protein
4	AT5G14940	Major facilitator	3	5.6	Major facilitator superfamily protein
5	AT3G11930	hydrolase	3	7.7	Adenine nucleotide alpha hydrolases-like superfamily protein
6	AT4G01430	UMAMIT29	3	9	nodulin MtN21 /EamA-like transporter family protein
7	AT2G37460	UMAMIT12	3	10.3	nodulin MtN21 /EamA-like transporter family protein
8	AT1G44800	UMAMIT18	3	12.3	nodulin MtN21 /EamA-like transporter family protein
9	AT4G01450	UMAMIT30	3	13.5	nodulin MtN21 /EamA-like transporter family protein
10	AT4G31330	DUF599	3	14.4	Protein of unknown function, DUF599
11	AT5G47560	TDT	3	14.8	tonoplast dicarboxylate transporter
12	AT3G01350	Major facilitator	3	16.7	Major facilitator superfamily protein
13	AT1G76800	VIT	3	17.4	Vacuolar iron transporter (VIT) family protein
14	AT5G64240	MCP1a	3	19.8	metacaspase 3
15	AT1G32450	transporter	3	21.3	nitrate transporter 1.5
16	AT5G43180	DUF599	3	26	Protein of unknown function, DUF599
17	AT2G30080	ZIP6	3	26.1	ZIP metal ion transporter family
18	AT1G21140	VIT	3	28.9	Vacuolar iron transporter (VIT) family protein
19	AT5G63850	AAP4	3	31.7	amino acid permease 4
20	AT1G20160	endopeptidase	3	32.2	Subtilisin-like serine endopeptidase family protein
21	AT3G56240	CCH	3	34.4	copper chaperone
22	AT3G15510	NARS1	3	36.5	NAC domain containing protein 2
23	AT3G48740	SWEET11	3	40.6	Nodulin MtN3 family protein
24	AT5G59780	MYB59	3	46.4	myb domain protein 59
25	AT5G15830	bZIP3	3	47.3	basic leucine-zipper 3
26	AT1G53580	GLY3	3	54.7	glyoxalase II 3
27	AT3G61430	PIP1A	3	57.4	plasma membrane intrinsic protein 1A
28	AT5G27350	SFP1	3	62.1	Major facilitator superfamily protein
29	AT3G10740	ASD1	3	64	alpha-L-arabinofuranosidase 1
30	AT4G33420	Peroxidase	3	64.1	Peroxidase superfamily protein
31	AT4G19420	Pectinacetylesterase	3	72.9	Pectinacetylesterase family protein
32	AT4G30450	glycine-rich	3	74.5	glycine-rich protein
33	AT4G22920	SGR	3	76.9	non-yellowing 1
34	AT1G71960	ABCG25	3	82.2	ATP-binding casette family G25
35	AT2G28110	IRX7	3	84.5	Exostosin family protein
36	AT3G12730	Homeodomain-like	3	85.1	Homeodomain-like superfamily protein
37	AT2G28200	zinc finger	3	86.3	C2H2-type zinc finger family protein
38	AT3G51730	saposin B	3	87.2	saposin B domain-containing protein
39	AT5G23660	SWEET12	3	89.3	homolog of Medicago truncatula MTN3
40	AT2G16740	UBC29	3	94.2	ubiquitin-conjugating enzyme 29
41	AT4G16000		3	95.3
42	AT4G30460	glycine-rich	3	95.7	glycine-rich protein
43	AT3G03470	CYP89A9	3	98	cytochrome P450, family 87, subfamily A, polypeptide 9
44	AT5G47720	AACT1	3	100.5	Thiolase family protein
45	AT1G21920	SET7/9	3	105	Histone H3 K4-specific methyltransferase SET7/9 family protein
46	AT5G49360	BXL1	3	108.4	beta-xylosidase 1
47	AT1G15740	Leucine-rich repeat	3	108.5	Leucine-rich repeat family protein
48	AT3G14560		3	108.9
49	AT1G23040	glycoprotein	3	110.8	hydroxyproline-rich glycoprotein family protein
50	AT1G06570	PDS1	3	111.3	phytoene desaturation 1
51	AT4G13530		3	111.5
52	AT1G47960	C/VIF1	3	113.5	cell wall / vacuolar inhibitor of fructosidase 1
53	AT5G01520	AIRP2	3	122.5	RING/U-box superfamily protein
54	AT4G15530	PPDK	3	124.4	pyruvate orthophosphate dikinase
55	AT5G59960		3	127.3
56	AT1G09240	NAS3	3	129	nicotianamine synthase 3
57	AT2G04795		3	131.4
58	AT1G56700	I-like	3	131.8	Peptidase C15, pyroglutamyl peptidase I-like
59	AT2G31110	TBL40	3	133.3	Plant protein of unknown function (DUF828)
60	AT2G24580	oxidoreductase	3	133.3	FAD-dependent oxidoreductase family protein
61	AT1G21410	SKP2A	3	133.3	F-box/RNI-like superfamily protein
62	AT4G28040	UMAMIT33	3	134	nodulin MtN21 /EamA-like transporter family protein
63	AT1G13080	CYP71B2	3	137.9	cytochrome P450, family 71, subfamily B, polypeptide 2
64	AT1G48260	SnRK3.21	3	138.3	CBL-interacting protein kinase 17
65	AT3G10250	Plant 1589 of unknown function	3	138.6	Plant protein 1589 of unknown function
66	AT2G25090	SnRK3.18	3	143.2	CBL-interacting protein kinase 16
67	AT2G40900	UMAMIT11	3	145	nodulin MtN21 /EamA-like transporter family protein
68	AT2G46030	UBC6	3	145.3	ubiquitin-conjugating enzyme 6
69	AT2G32150	HAD	3	146	Haloacid dehalogenase-like hydrolase (HAD) superfamily protein
70	AT1G67860		3	153.7
71	AT4G14020	RALF	3	154.2	Rapid alkalinization factor (RALF) family protein
72	AT3G51840	SCX	3	156.8	acyl-CoA oxidase 4
73	AT4G19840	PP2-A1	3	157.6	phloem protein 2-A1
74	AT5G56870	BGAL4	3	159.1	beta-galactosidase 4
75	AT1G25520	UPF0016	3	160.2	Uncharacterized protein family (UPF0016)
76	AT5G18630	alpha/beta-Hydrolases	3	160.7	alpha/beta-Hydrolases superfamily protein
77	AT3G14280		3	161.8
78	AT1G68440		3	166.7
79	AT5G53030		0	171.7
80	AT5G47050	SBP	2	176.2	SBP (S-ribonuclease binding protein) family protein
81	AT4G34600		3	176.9
82	AT1G21000	transcription	3	177.4	PLATZ transcription factor family protein
83	AT3G25190	VIT	3	177.7	Vacuolar iron transporter (VIT) family protein
84	AT5G58650	PSY1	3	185.8	plant peptide containing sulfated tyrosine 1
85	AT1G10070	BCAT-2	3	187.1	branched-chain amino acid transaminase 2
86	AT3G11280	Duplicated homeodomain-like	3	188	Duplicated homeodomain-like superfamily protein
87	AT1G31820	PUT1	3	193.7	Amino acid permease family protein
88	AT2G26800	Aldolase	3	195.1	Aldolase superfamily protein
89	AT5G06850	FTIP1	3	195.5	C2 calcium/lipid-binding plant phosphoribosyltransferase family protein
90	AT2G21560		3	195.7
91	AT1G69570	DNA-binding	2	196.5	Dof-type zinc finger DNA-binding family protein
92	AT1G73260	KTI1	3	197.4	kunitz trypsin inhibitor 1
93	AT1G78290	SRK2C	3	199.8	Protein kinase superfamily protein
94	AT5G67520	APK4	3	200.2	adenosine-5'-phosphosulfate (APS) kinase 4
95	AT3G12090	TET6	3	202.3	tetraspanin6
96	AT5G58350	ZIK2	3	204.4	with no lysine (K) kinase 4
97	AT1G69490	NAP	3	205.4	NAC-like, activated by AP3/PI
98	AT3G10420	SPD1	3	207.7	P-loop containing nucleoside triphosphate hydrolases superfamily protein
99	AT5G18130		3	209.9
100	AT1G80180		3	210

### Sheet: Genes coexpressed with SWEET11
Supplementary Table 12. List of genes coexpressed with SWEET11. Coexpresion analysis was performed using the ATTED-II database (http://atted.jp)
	Locus	Alias	Supportability	Ath-m	Function
0	At3g48740	SWEET11	3	0	Nodulin MtN3 family protein
1	At5g23660	SWEET12	3	1	homolog of Medicago truncatula MTN3
2	At3g11930	hydrolase	3	1.9	Adenine nucleotide alpha hydrolases-like superfamily protein
3	At1g23130	Polyketide cyclase/dehydrase and lipid transport	3	6.2	Polyketide cyclase/dehydrase and lipid transport superfamily protein
4	At4g19840	PP2-A1	3	9.1	phloem protein 2-A1
5	At4g00780	TRAF-like	3	10	TRAF-like family protein
6	At1g07640	URP3	3	10.1	Dof-type zinc finger DNA-binding family protein
7	At1g23090	SULTR3;3	3	12.8	sulfate transporter 91
8	At1g22710	SUT1	3	16.1	sucrose-proton symporter 2
9	At3g15353	MT3	3	17	metallothionein 3
10	At3g49360	PGL2	3	20.9	6-phosphogluconolactonase 2
11	At4g13345	MEE55	3	21	Serinc-domain containing serine and sphingolipid biosynthesis protein
12	At1g49470	DUF716	3	25.2	Family of unknown function (DUF716)
13	At5g13720	UPF0114	3	27.9	Uncharacterised protein family (UPF0114)
14	At3g61210	transferase	3	30.7	S-adenosyl-L-methionine-dependent methyltransferases superfamily protein
15	At1g19510	RSM4	3	34.1	RAD-like 5
16	At4g08290	UMAMIT20	3	40.6	nodulin MtN21 /EamA-like transporter family protein
17	At5g42680	DUF617	3	43.1	Protein of unknown function, DUF617
18	At3g12730	Homeodomain-like	3	53.5	Homeodomain-like superfamily protein
19	At1g64370		3	54
20	At4g27990	YLMG1-2	3	62.7	YGGT family protein
21	At5g06530	ABCG22	3	71.8	ABC-2 type transporter family protein
22	At3g51420	SSL4	3	82.9	strictosidine synthase-like 4
23	At5g63710	kinase	3	83.5	Leucine-rich repeat protein kinase family protein
24	At5g42750	BKI1	3	89.8	BRI1 kinase inhibitor 1
25	At5g58570		3	92.6
26	At1g67870	glycine-rich	3	96.9	glycine-rich protein
27	At2g13360	SGAT	3	100.4	alanine:glyoxylate aminotransferase
28	At5g53030		0	106.7
29	At3g26510	Octicosapeptide/Phox/Bem1p	3	108.7	Octicosapeptide/Phox/Bem1p family protein
30	At2g38170	RCI4	3	109.2	cation exchanger 1
31	At3g19800	DUF177	3	117.4	Protein of unknown function (DUF177)
32	At4g14020	RALF	3	122.1	Rapid alkalinization factor (RALF) family protein
33	At1g68520	BBX14	3	127.7	B-box type zinc finger protein with CCT domain
34	At4g08300	UMAMIT17	3	128.4	nodulin MtN21 /EamA-like transporter family protein
35	At1g68530	POP1	3	128.4	3-ketoacyl-CoA synthase 6
36	At3g47250	DUF247	3	128.9	Plant protein of unknown function (DUF247)
37	At5g49660	XIP1	3	132.5	Leucine-rich repeat transmembrane protein kinase family protein
38	At4g19420	Pectinacetylesterase	3	133.6	Pectinacetylesterase family protein
39	At5g51970	dehydrogenase	3	133.9	GroES-like zinc-binding alcohol dehydrogenase family protein
40	At2g05540	Glycine-rich	3	134	Glycine-rich protein family
41	At1g16880	ACR11	3	135.9	uridylyltransferase-related
42	At4g32260	PDE334	3	138.5	ATPase, F0 complex, subunit B/B', bacterial/chloroplast
43	At1g02475	Polyketide cyclase/dehydrase and lipid transport	3	142.1	Polyketide cyclase/dehydrase and lipid transport superfamily protein
44	At1g67860		3	142.7
45	At5g57350	HA3	3	144.4	H(+)-ATPase 3
46	At5g54250	HLM1	3	148.5	cyclic nucleotide-gated cation channel 4
47	At1g32060	PRK	3	149.6	phosphoribulokinase
48	At5g04230	PAL3	3	150.7	phenyl alanine ammonia-lyase 3
49	At1g79510	DUF2358	3	154.1	Uncharacterized conserved protein (DUF2358)
50	At2g45180	inhibitor	3	157.2	Bifunctional inhibitor/lipid-transfer protein/seed storage 2S albumin superfamily protein
51	At1g64360		3	158.2
52	At3g11660	NHL1	3	158.4	NDR1/HIN1-like 1
53	At5g14780	FDH	3	160.9	formate dehydrogenase
54	At5g09660	PMDH2	3	162.4	peroxisomal NAD-malate dehydrogenase 2
55	At2g47880	Glutaredoxin	3	164.8	Glutaredoxin family protein
56	At5g47560	TDT	3	166	tonoplast dicarboxylate transporter
57	At2g05520	GRP3	3	167.4	glycine-rich protein 3
58	At3g62410	CP12-2	3	168.1	CP12 domain-containing protein 2
59	At1g77990	SULTR2;2	3	169.3	STAS domain / Sulfate transporter family
60	At2g15580	RING/U-box	3	169.8	RING/U-box superfamily protein
61	At5g18240	MYR1	2	170	myb-related protein 1
62	At5g14740	CA2	3	170.2	carbonic anhydrase 2
63	At2g28810	DNA-binding	3	172.1	Dof-type zinc finger DNA-binding family protein
64	At1g68010	HPR	3	175.2	hydroxypyruvate reductase
65	At3g29240	DUF179	3	176.2	Protein of unknown function (DUF179)
66	At4g23400	PIP1D	3	176.3	plasma membrane intrinsic protein 1;5
67	At1g61740	TauE/SafE	3	177.1	Sulfite exporter TauE/SafE family protein
68	At4g24120	YSL1	3	184.2	YELLOW STRIPE like 1
69	At1g60870	MEE9	3	185.6	maternal effect embryo arrest 9
70	At5g49360	BXL1	3	187.8	beta-xylosidase 1
71	At1g04350	2OG	3	187.9	2-oxoglutarate (2OG) and Fe(II)-dependent oxygenase superfamily protein
72	At1g66970	SVL2	3	189.7	SHV3-like 2
73	At4g28030	NAT	3	194	Acyl-CoA N-acyltransferases (NAT) superfamily protein
74	At4g28270	RMA2	3	195.6	RING membrane-anchor 2
75	At3g26650	GAPA-1	3	198.2	glyceraldehyde 3-phosphate dehydrogenase A subunit
76	At5g25840	DUF1677	3	199.4	Protein of unknown function (DUF1677)
77	At5g23920		3	202
78	At2g15680	CML30	2	202.3	Calcium-binding EF-hand family protein
79	At4g15545		3	203.3
80	At1g67865		3	203.5
81	At5g50160	FRO8	3	204.5	ferric reduction oxidase 8
82	At1g23310	GGT1	3	204.8	glutamate:glyoxylate aminotransferase
83	At1g73680	alpha-DOX2	3	204.9	alpha dioxygenase
84	At5g14940	Major facilitator	3	206.8	Major facilitator superfamily protein
85	At3g25690	CHUP1	3	208.6	Hydroxyproline-rich glycoprotein family protein
86	At5g03880	Thioredoxin	3	212.5	Thioredoxin family protein
87	At2g29630	THIC	3	212.7	thiaminC
88	At4g23890	NdhS	3	213.8
89	At5g64280	transporter	3	218.2	dicarboxylate transporter 2.2
90	At1g64680		3	218.3
91	At2g20920	DUF3353	3	220.2	Protein of unknown function (DUF3353)
92	At4g16690	MES16	3	220.8	methyl esterase 16
93	At4g10120	SPS4F	3	221.9	Sucrose-phosphate synthase family protein
94	At3g62820	inhibitor	3	222.1	Plant invertase/pectin methylesterase inhibitor superfamily protein
95	At5g38980		3	223.6
96	At2g14910		3	226
97	At1g74880	NdhO	3	229.2	NAD(P)H:plastoquinone dehydrogenase complex subunit O
98	At2g22990	SNG1	3	233	sinapoylglucose 1
99	At3g16570	RALF23	3	235	rapid alkalinization factor 23
100	At2g23430	KRP1	3	235.3	Cyclin-dependent kinase inhibitor family protein
101	At4g31390	ACDO1	3	242.8	Protein kinase superfamily protein
102	At3g01660	transferase	3	245.1	S-adenosyl-L-methionine-dependent methyltransferases superfamily protein
103	At5g46270	TIR-NBS-LRR	3	245.8	Disease resistance protein (TIR-NBS-LRR class) family
104	At4g36710	HAM4	3	246.3	GRAS family transcription factor
105	At1g72610	GLP1	3	253.1	germin-like protein 1
106	At2g45740	PEX11D	3	255.3	peroxin 11D
107	At4g04640	ATPC1	3	259	ATPase, F1 complex, gamma subunit protein
108	At1g52870	Mpv17/PMP22	3	262.8	Peroxisomal membrane 22 kDa (Mpv17/PMP22) family protein
109	At5g15410	DND1	3	263.4	Cyclic nucleotide-regulated ion channel family protein
110	At2g37330	ALS3	3	266.7	aluminum sensitive 3
111	At2g47400	CP12-1	3	268.9	CP12 domain-containing protein 1
112	At1g75460	LON	3	272.1	ATP-dependent protease La (LON) domain protein
113	At1g01140	SnRK3.12	3	272.7	CBL-interacting protein kinase 9
114	At1g79040	PSBR	3	272.9	photosystem II subunit R
115	At5g54290	CcdA	3	273.3	cytochrome c biogenesis protein family
116	At1g15960	NRAMP6	2	274.6	NRAMP metal ion transporter 6
117	At5g52190	SIS	3	275.2	Sugar isomerase (SIS) family protein
118	At3g10230	LYC	3	280.5	lycopene cyclase
119	At5g61410	RPE	3	282.8	D-ribulose-5-phosphate-3-epimerase
120	At4g13250	NYC1	3	283.6	NAD(P)-binding Rossmann-fold superfamily protein
121	At4g37560	Formamidase	3	283.7	Acetamidase/Formamidase family protein
122	At2g46220	DUF2358	3	285.3	Uncharacterized conserved protein (DUF2358)
123	At3g47430	PEX11B	3	287	peroxin 11B
124	At3g13062	Polyketide cyclase/dehydrase and lipid transport	3	290.5	Polyketide cyclase/dehydrase and lipid transport superfamily protein
125	At1g71480	NTF2	3	292.9	Nuclear transport factor 2 (NTF2) family protein
126	At2g03550	alpha/beta-Hydrolases	3	295.4	alpha/beta-Hydrolases superfamily protein
127	At1g49200	RING/U-box	3	296.3	RING/U-box superfamily protein
128	At5g46450	TIR-NBS-LRR	3	297.3	Disease resistance protein (TIR-NBS-LRR class) family
129	At3g54140	PTR1	3	297.4	peptide transporter 1
130	At3g61460	BRH1	3	299.4	brassinosteroid-responsive RING-H2
131	At3g03470	CYP89A9	3	299.5	cytochrome P450, family 87, subfamily A, polypeptide 9
132	At1g34000	OHP2	3	301.4	one-helix protein 2
133	At4g38690	PLC-like phosphodiesterases	3	302.7	PLC-like phosphodiesterases superfamily protein
134	At5g66190	FNR1	3	305.6	ferredoxin-NADP(+)-oxidoreductase 1
135	At2g21970	2002-09-01	3	306.5	stress enhanced protein 2
136	At4g03280	PGR1	3	309.8	photosynthetic electron transfer C
137	At1g69935	SHW1	3	311.5	short hypocotyl in white light1
138	At4g38460	SSU	3	311.6	geranylgeranyl reductase
139	At1g62400	HT1	3	313.8	Protein kinase superfamily protein
140	At1g47960	C/VIF1	3	316.5	cell wall / vacuolar inhibitor of fructosidase 1
141	At3g15840	PIFI	3	317.6	post-illumination chlorophyll fluorescence increase
142	At1g79430	WDY	3	319.8	Homeodomain-like superfamily protein
143	At5g19140	AILP1	3	323	Aluminium induced protein with YGL and LRDR motifs
144	At3g27925	DEGP1	3	323.6	DegP protease 1
145	At5g46110	TPT	3	326.8	Glucose-6-phosphate/phosphate translocator-related
146	At5g59030	COPT1	3	328.2	copper transporter 1
147	At3g15900		3	328.7
148	At1g11530	CXXS1	3	338.4	C-terminal cysteine residue is changed to a serine 1
149	At1g08230	transporter	3	338.9	Transmembrane amino acid transporter family protein
150	At5g02600	NPCC6	3	339.2	Heavy metal transport/detoxification superfamily protein
151	At4g00050	UNE10	3	343.8	basic helix-loop-helix (bHLH) DNA-binding superfamily protein
152	At2g42690	alpha/beta-Hydrolases	3	344.3	alpha/beta-Hydrolases superfamily protein
153	At4g30993	phosphoesterase	3	346.4	Calcineurin-like metallo-phosphoesterase superfamily protein
154	At2g41940	ZFP8	3	346.9	zinc finger protein 8
155	At4g11960	PGRL1B	3	347.2	PGR5-like B
156	At3g28080	UMAMIT47	3	349.4	nodulin MtN21 /EamA-like transporter family protein
157	At4g00150	SCL6-IV	3	349.7	GRAS family transcription factor
158	At2g26690	Major facilitator	3	350	Major facilitator superfamily protein
159	At5g64570	XYL4	3	351.2	beta-D-xylosidase 4
160	At2g21185		3	352.9
161	At2g24820	TIC55-II	3	355.6	translocon at the inner envelope membrane of chloroplasts 55-II
162	At5g18600	Thioredoxin	3	356	Thioredoxin superfamily protein
163	At4g16980	arabinogalactan-protein	3	357.8	arabinogalactan-protein family
164	At2g16380	Sec14p-like phosphatidylinositol transfer	3	358.6	Sec14p-like phosphatidylinositol transfer family protein
165	At5g15850	COL1	3	360.8	CONSTANS-like 1
166	At3g02690	transporter	3	361.2	nodulin MtN21 /EamA-like transporter family protein
167	At5g02840	LCL1	3	363.4	LHY/CCA1-like 1
168	At2g32860	BGLU33	3	365.2	beta glucosidase 33
169	At3g11280	Duplicated homeodomain-like	3	368.7	Duplicated homeodomain-like superfamily protein
170	At1g07110	FKFBP	3	370.2	fructose-2,6-bisphosphatase
171	At1g16720	HCF173	3	373.7	high chlorophyll fluorescence phenotype 173
172	At2g35820	hydrolase	3	374.6	ureidoglycolate hydrolases
173	At1g75750	GASA1	3	375	GAST1 protein homolog 1
174	At2g47910	CRR6	3	375.7	chlororespiratory reduction 6
175	At2g46070	MPK12	3	376.5	mitogen-activated protein kinase 12
176	At2g20230	Tetraspanin	3	377.6	Tetraspanin family protein
177	At2g28800	ALB3	3	379	63 kDa inner membrane family protein
178	At4g03520	ATHM2	3	382.8	Thioredoxin superfamily protein
179	At2g39730	RCA	3	384.3	rubisco activase
180	At2g37540	Rossmann-fold	3	385.8	NAD(P)-binding Rossmann-fold superfamily protein
181	At1g72430	SAUR-like auxin-responsive	3	388.5	SAUR-like auxin-responsive protein family
182	At5g55930	OPT1	3	392	oligopeptide transporter 1
183	At1g50320	THX	3	395.1	thioredoxin X
184	At4g36870	SAW1	3	395.3	BEL1-like homeodomain 2
185	At3g24140	FMA	3	396.6	basic helix-loop-helix (bHLH) DNA-binding superfamily protein
186	At5g42200	RING/U-box	3	397.1	RING/U-box superfamily protein
187	At2g36970	transferase	3	398.6	UDP-Glycosyltransferase superfamily protein
188	At5g66570	PSBO1	3	402.4	PS II oxygen-evolving complex 1
189	At2g45630	dehydrogenase	2	403	D-isomer specific 2-hydroxyacid dehydrogenase family protein
190	At4g32340	Tetratricopeptide repeat (TPR)-like	3	404.2	Tetratricopeptide repeat (TPR)-like superfamily protein
191	At2g20725	protease	3	404.7	CAAX amino terminal protease family protein
192	At5g14090		3	404.8
193	At3g57770	kinase	3	405.5	Protein kinase superfamily protein
194	At4g37930	STM	3	406.8	serine transhydroxymethyltransferase 1
195	At2g26500	petM	3	408.2	cytochrome b6f complex subunit (petM), putative
196	At1g55000	LysM	3	409	peptidoglycan-binding LysM domain-containing protein
197	At2g03980	hydrolase	3	409.8	GDSL-like Lipase/Acylhydrolase superfamily protein
198	At5g52780	DUF3464	3	412	Protein of unknown function (DUF3464)
199	At5g05690	DWF3	3	412.5	Cytochrome P450 superfamily protein
200	At2g39010	PIP2E	3	412.8	plasma membrane intrinsic protein 2E
201	At2g01850	XTH27	3	413.8	endoxyloglucan transferase A3
202	At1g01390	transferase	3	418.1	UDP-Glycosyltransferase superfamily protein
203	At4g08920	OOP2	3	418.3	cryptochrome 1
204	At1g53560	L18ae	3	424	Ribosomal protein L18ae family
205	At5g55910	D6PK	3	424.6	D6 protein kinase
206	At1g65480	FT	3	425.2	PEBP (phosphatidylethanolamine-binding protein) family protein
207	At3g01350	Major facilitator	3	426.4	Major facilitator superfamily protein
208	At2g20740	Tetraspanin	3	429.9	Tetraspanin family protein
209	At1g70760	NdhL	3	430.7	inorganic carbon transport protein-related
210	At1g07720	KCS3	3	432.3	3-ketoacyl-CoA synthase 3
211	At1g50020		3	432.5
212	At3g54050	HCEF1	3	433.3	high cyclic electron flow 1
213	At1g42970	GAPB	3	433.4	glyceraldehyde-3-phosphate dehydrogenase B subunit
214	At2g04795		3	434.8
215	At2g30520	RPT2	3	436.4	Phototropic-responsive NPH3 family protein
216	At1g50250	FTSH1	3	438.1	FTSH protease 1
217	At5g27350	SFP1	3	438.4	Major facilitator superfamily protein
218	At3g26085	protease	3	441	CAAX amino terminal protease family protein
219	At4g35760	NADs	3	441.1	NAD(P)H dehydrogenase (quinone)s
220	At1g08810	MYB60	3	441.2	myb domain protein 60
221	At3g19900		3	444.7
222	At3g26580	Tetratricopeptide repeat (TPR)-like	3	446.6	Tetratricopeptide repeat (TPR)-like superfamily protein
223	At2g35940	EDA29	3	455	BEL1-like homeodomain 1
224	At3g21760	HYR1	3	457	UDP-Glycosyltransferase superfamily protein
225	At1g31820	PUT1	3	457.4	Amino acid permease family protein
226	At1g64500	Glutaredoxin	3	458.2	Glutaredoxin family protein
227	At3g51730	saposin B	3	458.7	saposin B domain-containing protein
228	At3g52720	CAH1	3	459.3	alpha carbonic anhydrase 1
229	At2g22980	SCPL13	3	459.6	serine carboxypeptidase-like 13
230	At2g21960		3	459.7
231	At5g44580		3	462.7
232	At5g61520	Major facilitator	3	464.9	Major facilitator superfamily protein
233	At1g03400	2OG	3	464.9	2-oxoglutarate (2OG) and Fe(II)-dependent oxygenase superfamily protein
234	At5g58950	kinase	3	465.1	Protein kinase superfamily protein
235	At5g02790	GSTL3	3	465.8	Glutathione S-transferase family protein
236	At4g19450	Major facilitator	3	466.3	Major facilitator superfamily protein
237	At2g45680	TCP9	3	467.8	TCP family transcription factor
238	At1g78020	DUF581	3	468.4	Protein of unknown function (DUF581)
239	At1g76890	GT2	3	468.5	Duplicated homeodomain-like superfamily protein
240	At1g04620	HCAR	3	469.7	coenzyme F420 hydrogenase family / dehydrogenase, beta subunit family
241	At4g27800	TAP38	3	471	thylakoid-associated phosphatase 38
242	At1g72150	PATL1	3	471.6	PATELLIN 1
243	At4g13830	J20	3	471.6	DNAJ-like 20
244	At3g62960	Thioredoxin	3	472.7	Thioredoxin superfamily protein
245	At1g54500	Rubredoxin-like	3	476.8	Rubredoxin-like superfamily protein
246	At4g14400	ACD6	3	477.2	ankyrin repeat family protein
247	At5g14120	Major facilitator	3	478.5	Major facilitator superfamily protein
248	At3g26280	CYP71B4	3	478.5	cytochrome P450, family 71, subfamily B, polypeptide 4
249	At1g69730	kinase	3	483.1	Wall-associated kinase family protein
250	At4g16410		3	484.9
251	At1g73660	kinase	3	485.1	protein tyrosine kinase family protein
252	At5g47610	RING/U-box	3	485.1	RING/U-box superfamily protein
253	At5g60970	TCP5	2	485.2	TEOSINTE BRANCHED 1, cycloidea and PCF transcription factor 5
254	At1g19000	Homeodomain-like	3	486	Homeodomain-like superfamily protein
255	At2g27290	DUF1279	3	487.7	Protein of unknown function (DUF1279)
256	At5g04140	GLUS	3	490.2	glutamate synthase 1
257	At3g48200		3	491.3
258	At5g33280	Voltage-gated chloride channel	3	491.9	Voltage-gated chloride channel family protein
259	At3g23700	Nucleic acid-bindings	3	492.8	Nucleic acid-binding proteins superfamily
260	At2g24280	alpha/beta-Hydrolases	3	494.5	alpha/beta-Hydrolases superfamily protein
261	At4g38250	transporter	3	494.7	Transmembrane amino acid transporter family protein
262	At5g53370	PMEPCRF	3	496.7	pectin methylesterase PCR fragment F
263	At5g47640	NF-YB2	3	497.4	nuclear factor Y, subunit B2
264	At3g15510	NARS1	3	497.9	NAC domain containing protein 2
265	At2g25080	GPX1	3	498.4	glutathione peroxidase 1
266	At3g16140	PSAH-1	3	503.6	photosystem I subunit H-1
267	At1g66130	Rossmann-fold	3	506.7	NAD(P)-binding Rossmann-fold superfamily protein
268	At4g17030	EXPR	3	507.2	expansin-like B1
269	At4g25910	NFU3	3	508.8	NFU domain protein 3
270	At3g56140	Protein of unknown function	3	513.9	Protein of unknown function (DUF399 and DUF3411)
271	At1g26220	NAT	3	515.2	Acyl-CoA N-acyltransferases (NAT) superfamily protein
272	At5g06130	chaperonin	3	517.3	chaperone protein dnaJ-related
273	At4g16990	RLM3	3	519.5	disease resistance protein (TIR-NBS class), putative
274	At3g54360	zinc ion binding	3	521.5	zinc ion binding
275	At5g01920	STN8	3	522.5	Protein kinase superfamily protein
276	At3g27020	YSL6	3	523.1	YELLOW STRIPE like 6
277	At5g65730	XTH6	3	524	xyloglucan endotransglucosylase/hydrolase 6
278	At3g06080	TBL10	3	525.5	Plant protein of unknown function (DUF828)
279	At3g50830	COR413-PM2	3	526.8	cold-regulated 413-plasma membrane 2
280	At1g67740	YCF32	3	529.1	photosystem II BY
281	At5g02380	MT2B	3	532.7	metallothionein 2B
282	At5g66040	STR16	3	532.7	sulfurtransferase protein 16
283	At1g55670	PSAG	3	533.7	photosystem I subunit G
284	At4g33010	GLDP1	3	534.6	glycine decarboxylase P-protein 1
285	At1g10660		3	536.1
286	At1g78510	SPS1	3	536.4	solanesyl diphosphate synthase 1
287	At4g16370	OPT3	3	537.8	oligopeptide transporter
288	At5g44130	FLA13	3	537.9	FASCICLIN-like arabinogalactan protein 13 precursor
289	At1g27480	alpha/beta-Hydrolases	3	540.4	alpha/beta-Hydrolases superfamily protein
290	At2g35260		3	540.9
291	At5g57940	CNGC5	3	541.4	cyclic nucleotide gated channel 5
292	At4g17090	CT-BMY	3	542.1	chloroplast beta-amylase
293	At1g03680	TRX-M1	3	542.3	thioredoxin M-type 1
294	At1g67280	Dioxygenase	3	542.8	Glyoxalase/Bleomycin resistance protein/Dioxygenase superfamily protein
295	At2g25510		3	544
296	At5g60600	ISPG	3	549.2	4-hydroxy-3-methylbut-2-enyl diphosphate synthase
297	At1g20340	PETE2	3	549.6	Cupredoxin superfamily protein
298	At5g12170	CLT3	3	549.9	CRT (chloroquine-resistance transporter)-like transporter 3
299	At5g17230	PSY	3	550.1	PHYTOENE SYNTHASE
300	At2g37460	UMAMIT12	3	552.4	nodulin MtN21 /EamA-like transporter family protein
