## Supplementary Table 13 for "Unique and distinct identities and functions of leaf phloem cells revealed by single cell transcriptomics"

### Sheet: GO analysis of C19
Supplementary Table 10. GO enrichment analysis of Cluster 19 marker genes. The GENE ONTOLOGY website tool ( http://geneontology.org) was used with Fisher´s exact bionomial test type and FDR correction
	Fold Enrichment	P-value
leaf abscission (GO:0060866)	18.71	0.021
regulation of defense response to fungus (GO:1900150)	9.98	0.00149
nucleotide-sugar transmembrane transport (GO:0015780)	8.68	0.0479
systemic acquired resistance (GO:0009627)	6.95	1.56e-05
salicylic acid mediated signaling pathway (GO:0009863)	6.86	0.00865
cellular response to salicylic acid stimulus (GO:0071446)	6.62	0.00156
response to salicylic acid (GO:0009751)	5.94	8.63e-12
organelle localization by membrane tethering (GO:0140056)	5.35	0.0283
membrane docking (GO:0022406)	5.35	0.0283
cellular response to antibiotic (GO:0071236)	5.15	0.0174
response to endoplasmic reticulum stress (GO:0034976)	5.14	6.07e-05
plant-type hypersensitive response (GO:0009626)	5.13	0.00359
host programmed cell death induced by symbiont (GO:0034050)	5.06	0.00416
cellular response to drug (GO:0035690)	4.59	0.00577
response to antibiotic (GO:0046677)	4.47	4.25e-11
programmed cell death (GO:0012501)	4.2	0.00422
glycoprotein metabolic process (GO:0009100)	4.16	2.54e-05
defense response, incompatible interaction (GO:0009814)	4.13	4.02e-06
regulation of response to biotic stimulus (GO:0002831)	4.01	1.37e-05
protein glycosylation (GO:0006486)	3.96	0.000398
macromolecule glycosylation (GO:0043413)	3.96	0.000398
protein autophosphorylation (GO:0046777)	3.95	9.93e-06
glycoprotein biosynthetic process (GO:0009101)	3.93	0.000444
cell death (GO:0008219)	3.93	0.00283
regulation of response to external stimulus (GO:0032101)	3.9	2.37e-05
regulation of defense response (GO:0031347)	3.88	3.51e-08
glycosylation (GO:0070085)	3.8	0.000759
response to bacterium (GO:0009617)	3.62	6.18e-15
response to organic cyclic compound (GO:0014070)	3.61	4.3e-08
immune response (GO:0006955)	3.55	4.49e-09
response to drug (GO:0042493)	3.47	1.07e-12
defense response to bacterium (GO:0042742)	3.46	1.42e-10
innate immune response (GO:0045087)	3.4	8.59e-08
immune system process (GO:0002376)	3.22	2.21e-08
response to organonitrogen compound (GO:0010243)	3.14	0.000341
Golgi vesicle transport (GO:0048193)	3.14	0.0232
vesicle-mediated transport (GO:0016192)	3.05	8.91e-09
regulation of response to stress (GO:0080134)	2.89	1.28e-05
response to nitrogen compound (GO:1901698)	2.7	0.00318
response to external biotic stimulus (GO:0043207)	2.39	1.65e-14
response to other organism (GO:0051707)	2.39	1.65e-14
response to biotic stimulus (GO:0009607)	2.38	1.96e-14
cellular response to acid chemical (GO:0071229)	2.37	0.00221
protein phosphorylation (GO:0006468)	2.34	2.84e-09
interspecies interaction between organisms (GO:0044419)	2.33	9.1e-14
response to acid chemical (GO:0001101)	2.3	1.18e-10
regulation of response to stimulus (GO:0048583)	2.28	3.47e-05
defense response (GO:0006952)	2.22	1.46e-12
defense response to other organism (GO:0098542)	2.17	9.97e-08
cellular response to oxygen-containing compound (GO:1901701)	2.16	0.00181
amide transport (GO:0042886)	2.12	6.75e-05
cellular protein localization (GO:0034613)	2.12	0.00131
response to external stimulus (GO:0009605)	2.11	4.81e-13
nitrogen compound transport (GO:0071705)	2.11	1.13e-06
response to oxygen-containing compound (GO:1901700)	2.1	7.51e-11
establishment of protein localization (GO:0045184)	2.08	0.00023
phosphorylation (GO:0016310)	2.08	9.11e-09
protein localization (GO:0008104)	2.08	5.34e-05
peptide transport (GO:0015833)	2.08	0.000252
protein transport (GO:0015031)	2.08	0.000326
response to organic substance (GO:0010033)	2.05	7.97e-13
cellular macromolecule localization (GO:0070727)	2.05	0.00368
protein modification process (GO:0036211)	1.95	3.37e-14
cellular protein modification process (GO:0006464)	1.95	3.37e-14
signal transduction (GO:0007165)	1.94	5.89e-09
cellular response to organic substance (GO:0071310)	1.93	0.000405
response to endogenous stimulus (GO:0009719)	1.92	1.52e-07
cellular localization (GO:0051641)	1.91	0.00186
phosphorus metabolic process (GO:0006793)	1.91	6.47e-10
organic substance transport (GO:0071702)	1.91	1.36e-05
signaling (GO:0023052)	1.9	2.23e-08
response to hormone (GO:0009725)	1.88	1.1e-06
phosphate-containing compound metabolic process (GO:0006796)	1.88	5.72e-09
cell communication (GO:0007154)	1.86	4.08e-09
response to chemical (GO:0042221)	1.83	1.91e-13
macromolecule localization (GO:0033036)	1.81	0.00299
cellular response to chemical stimulus (GO:0070887)	1.78	0.000222
cellular response to stress (GO:0033554)	1.77	0.00427
cellular response to stimulus (GO:0051716)	1.74	1.49e-10
macromolecule modification (GO:0043412)	1.73	5.15e-10
response to stress (GO:0006950)	1.72	3.02e-13
cellular protein metabolic process (GO:0044267)	1.71	5.23e-12
protein metabolic process (GO:0019538)	1.66	1.66e-11
localization (GO:0051179)	1.65	1.01e-06
transport (GO:0006810)	1.65	7.13e-06
establishment of localization (GO:0051234)	1.65	5.04e-06
response to stimulus (GO:0050896)	1.57	2.88e-17
organonitrogen compound metabolic process (GO:1901564)	1.54	8.8e-11
cellular macromolecule metabolic process (GO:0044260)	1.51	2.73e-08
nitrogen compound metabolic process (GO:0006807)	1.3	0.000421
macromolecule metabolic process (GO:0043170)	1.3	0.00328
cellular process (GO:0009987)	1.27	4.01e-13
primary metabolic process (GO:0044238)	1.27	0.00042
organic substance metabolic process (GO:0071704)	1.25	0.000289
metabolic process (GO:0008152)	1.23	0.000146
cellular metabolic process (GO:0044237)	1.22	0.0198
