## Supplementary Table 15 for "Unique and distinct identities and functions of leaf phloem cells revealed by single cell transcriptomics"

### Sheet: Primers
Supplementary Table 15. Primers used in this study
Primer name	Primer sequence	Use
bZIP9pro attB1	ggggacaagtttgtacaaaaaagcaggcttccgtttggagattacaagtagagttt	Cloning pbZIP9:GFP-GUS
bZIP9pro attB2	ggggaccactttgtacaagaaagctgggtaTTTCTTTGAATGTGAACACACAAG	Cloning pbZIP9:GFP-GUS
SWEET13attB1	GGGGACCACTTTGTACAAGAAAGCTGGGTAAACTTGACTTTGTTTCTGGACATCC	Cloning pSWEET13:SWEET13-YFP
SWEET13attB2	GGGGACAAGTTTGTACAAAAAAGCAGGCTTACAATTTGTGCTTTAAGTAGTGTTC	Cloning pSWEET13:SWEET13-YFP
SWEET11-2A-attB1	CACCcacacgcatcggatcggaga	Cloning pSWEET11:SWEET11-2A-GFP-GUS
SWEET11-2A-attB2	AGGTCCAGGATTTTCTTCCACGTCACCAGCCTGCTTAAGAAGTGAGAAGTTGGTAGCACCAGATCCTGTAGCTGCTGCGGAAGAGGAC	Cloning pSWEET11:SWEET11-2A-GFP-GUS
SWEET11-F	GGTCTTGCTCTCAAGGACATCT	qRT-PCR
SWEET11-R	GCCGCGGTGTAGCTGCTGCGGAAGAGG	qRT-PCR
GLR3;6-F	TCTATGGTTGGAGAGAGGTGGT	qRT-PCR
GLR3;6-R	ATTGAACAACTCTAGGCCCCAGSIAR1	qRT-PCR
UBQ10-F	GTCCTCAGGCTCCGTGGTG	qRT-PCR
UBQ10-R	TGCCATCCTCCAACTGCTTTC	qRT-PCR
APL-F2	CTCATCCTCTTAGTTTCCCGC	qRT-PCR
APL-R2	TGATGGAAGTTGTGATGGTCG	qRT-PCR
SUC2-F	CCCAAGCCATTACGTTTAGC	qRT-PCR
SUC2-R	GTCCACCTCCCACAGATATTAC	qRT-PCR
bZIP9-F	GAAAGGCGATAACTCAACACTG	qRT-PCR
bZIP9-R	CCCTCTCGCTACCAAATCTTC	qRT-PCR
